# Extracting the GEMs: Genotype, Environment and Microbiome interactions shaping host phenotypes

**DOI:** 10.1101/863399

**Authors:** Ben O. Oyserman, Viviane Cordovez, Stalin W. Sarango Flores, Harm Nijveen, Marnix H. Medema, Jos M. Raaijmakers

**Affiliations:** Department of Microbial Ecology, Netherlands Institute of Ecology, 6708 PB Wageningen, The Netherlands; Bioinformatics Group, Wageningen University & Research, 6708 PB Wageningen, The Netherlands; Institute of Biology, Leiden University, 2333 BE Leiden, The Netherlands; Colegio de Ciencias Biológicas y Ambientales, Universidad San Francisco de Quito, Quito, Ecuador

## Abstract

One of the fundamental tenets of biology is that the phenotype of an organism (*Y*) is determined by its genotype (*G*), the environment (*E*) and their interaction (*GE*). Quantitative phenotypes can then be modeled as *Y*=*G*+*E*+*GE*+*e*, where *e* is the biological variance. This simple and tractable model has long served as the basis for studies investigating the heritability of traits and decomposing the variability in fitness. Increasingly, the importance of microbe interactions on organismal phenotypes is being recognized, but it is currently unclear what the relative contribution of microbiomes to a given host phenotype is and how this translates into the traditional GE model. Here we address this fundamental question and propose an expansion of the original model, referred to as GEM, which explicitly incorporates the contribution of the microbiome (*M*) to the host phenotype, while maintaining the simplicity and tractability of the original GE model. We show that by keeping host, environment and microbiome as separate but interacting variables, the GEM model can capture the nuanced ecological interactions between these variables. Finally, we demonstrate with an *in vitro* experiment how the GEM model can be used to statistically disentangle the relative contributions of each component on specific host phenotypes.
