## Supplemental_Table_1and2 for "Extracting the GEMs: Genotype, Environment and Microbiome interactions shaping host phenotypes"

### Sheet: Supp_Table_1_Dry_weight_Summary
Genotype	Environment	Microbiome	Replicate	Treatment	Shoots (per plant)	Roots (per plant)	Sum
Modern	0	0	1	1	2647	452.333	3099.33
Modern	0	0	2	1	2600	595.333	3195.33
Modern	0	0	3	1	2757	537.667	3294.67
Modern	0	0	4	1	2373	524.333	2897.33
Modern	0	0	5	1	2807.67	373.333	3181
Modern	0	0	6	1	2298	432.333	2730.33
Modern	0	0	7	1	3398.33	991.333	4389.67
Modern	0	0	8	1	2473.67	493.333	2967
Modern	0	0	9	1	2912.67	49.6667	2962.33
Modern	0	0	10	1	2227.33	411.333	2638.67
Modern	10	0	1	2	4321.33	1008.67	5330
Modern	10	0	2	2	6382.67	1666.33	8049
Modern	10	0	3	2	3991	941.667	4932.67
Modern	10	0	4	2	6690.67	1722	8412.67
Modern	10	0	5	2	3606	708.667	4314.67
Modern	10	0	6	2	5727.33	1096.67	6824
Modern	10	0	7	2	4717.33	982.333	5699.67
Modern	10	0	8	2	6274.67	1260.67	7535.33
Modern	10	0	9	2	4214.67	972.333	5187
Modern	10	0	10	2	4034.33	916.667	4951
Modern	0	4	1	3	4065.67	1483	5548.67
Modern	0	4	2	3	5058.67	1706.67	6765.33
Modern	0	4	3	3	5943	1934.67	7877.67
Modern	0	4	4	3	5526.67	1545	7071.67
Modern	0	4	5	3	5283.67	994.333	6278
Modern	0	4	6	3	3266	1274	4540
Modern	0	4	7	3	4610	1120.67	5730.67
Modern	0	4	8	3	3846.67	1059.33	4906
Modern	0	4	9	3	2141.33	529.667	2671
Modern	0	4	10	3	4251	1070.33	5321.33
Modern	10	4	1	4	3956.67	1133.33	5090
Modern	10	4	2	4	5684.67	1430.67	7115.33
Modern	10	4	3	4	3692	742.667	4434.67
Modern	10	4	4	4	6442.33	1841.33	8283.67
Modern	10	4	5	4	5000.67	1388	6388.67
Modern	10	4	6	4	2987.33	675.667	3663
Modern	10	4	7	4	5318.33	1496	6814.33
Modern	10	4	8	4	6745	1614.67	8359.67
Modern	10	4	9	4	6492.67	1373.67	7866.33
Modern	10	4	10	4	6073.67	1809.33	7883
Wild	0	0	3	5	1463	463.667	1926.67
Wild	0	0	4	5	1116	321.667	1437.67
Wild	0	0	5	5	1136	391	1527
Wild	0	0	6	5	1273.67	646.333	1920
Wild	0	0	7	5	1161	310.333	1471.33
Wild	0	0	8	5	1060	292	1352
Wild	0	0	9	5	1209.67	328.667	1538.33
Wild	0	0	10	5	1197.33	354.333	1551.67
Wild	10	0	1	6	2318.67	712	3030.67
Wild	10	0	2	6	1617.33	654.333	2271.67
Wild	10	0	3	6	2919	986.667	3905.67
Wild	10	0	4	6	1667.67	619	2286.67
Wild	10	0	5	6	2740	995.333	3735.33
Wild	10	0	6	6	3113.33	1002.33	4115.67
Wild	10	0	7	6	2662.33	796.333	3458.67
Wild	10	0	8	6	1779.67	434.667	2214.33
Wild	10	0	9	6	2674.33	332.333	3006.67
Wild	10	0	10	6	2292.67	506.667	2799.33
Wild	0	4	1	7	1675.67	429.333	2105
Wild	0	4	2	7	1238.33	353	1591.33
Wild	0	4	3	7	913.333	302	1215.33
Wild	0	4	4	7	2416	558	2974
Wild	0	4	5	7	1261.33	367.667	1629
Wild	0	4	6	7	1449.33	380	1829.33
Wild	0	4	7	7	2334.67	638.333	2973
Wild	0	4	8	7	954.667	266	1220.67
Wild	0	4	10	7	1365	288.667	1653.67
Wild	10	4	1	8	1907	575.333	2482.33
Wild	10	4	2	8	2114	572.667	2686.67
Wild	10	4	3	8	1713.33	572.333	2285.67
Wild	10	4	4	8	1868.33	1052.33	2920.67
Wild	10	4	5	8	3394	1272	4666
Wild	10	4	6	8	2480.33	1279	3759.33
Wild	10	4	7	8	2844.33	1050.33	3894.67
Wild	10	4	8	8	3411	1055	4466
Wild	10	4	9	8	1719	421	2140
Wild	10	4	10	8	2277.67	651	2928.67

### Sheet: Supp_Table_2_WinRhizo_analysis
RHIZO 2017a	Analysis Date Time	ImageFileName	Length(cm)	ProjArea(cm2)	SurfArea(cm2)	AvgDiam(mm)	LenPerVol(cm/m3)	RootVolume(cm3)	Tips	Forks	Crossings
M_MS0_strain0_rep1_001	13-4-2019 14:05:54	M_MS0_strain0_rep1_001.tif	46.2962	1.3758	4.3221	0.2972	46.2962	0.032	1117	1279	89
M_MS0_strain0_rep2_002	13-4-2019 14:06:32	M_MS0_strain0_rep2_002.tif	47.6043	1.4772	4.6407	0.3103	47.6043	0.036	1341	1918	105
M_MS0_strain0_rep3_003	13-4-2019 14:07:13	M_MS0_strain0_rep3_003.tif	66.4082	1.8087	5.6823	0.2724	66.4082	0.039	1746	2292	166
M_MS0_strain0_rep4_004	13-4-2019 14:18:12	M_MS0_strain0_rep4_004.tif	59.1111	1.6152	5.0744	0.2733	59.1111	0.035	1398	1743	109
M_MS0_strain0_rep5_005	13-4-2019 14:18:36	M_MS0_strain0_rep5_005.tif	50.0908	1.454	4.5679	0.2903	50.0908	0.033	1301	1370	71
M_MS0_strain0_rep6_006	13-4-2019 14:19:17	M_MS0_strain0_rep6_006.tif	65.3073	1.6681	5.2405	0.2554	65.3073	0.033	1679	2083	127
M_MS0_strain0_rep7_007	13-4-2019 14:20:16	M_MS0_strain0_rep7_007.tif	90.1111	2.5823	8.1125	0.2866	90.1111	0.058	1874	2599	169
M_MS0_strain0_rep8_008	13-4-2019 14:20:44	M_MS0_strain0_rep8_008.tif	47.3469	1.5316	4.8117	0.3235	47.3469	0.039	1143	1634	97
M_MS0_strain0_rep9_009	13-4-2019 14:21:08	M_MS0_strain0_rep9_009.tif	85.3826	2.0321	6.384	0.238	85.3826	0.038	2194	2597	238
M_MS0_strain0_rep10_010	13-4-2019 14:21:53	M_MS0_strain0_rep10_010.tif	52.968	1.448	4.5489	0.2734	52.968	0.031	1185	1436	108
M_MS10_strain0_rep1_011	13-4-2019 14:23:55	M_MS10_strain0_rep1_011.tif	169.397	4.3344	13.6169	0.2559	169.397	0.087	3799	5135	377
M_MS10_strain0_rep2_012	13-4-2019 14:26:58	M_MS10_strain0_rep2_012.tif	242.559	6.8854	21.6311	0.2839	242.559	0.154	4606	6206	356
M_MS10_strain0_rep3_013	13-4-2019 14:31:40	M_MS10_strain0_rep3_013.tif	101.68	2.9299	9.2045	0.2881	101.68	0.066	2091	2744	164
M_MS10_strain0_rep4_014	13-4-2019 14:36:48	M_MS10_strain0_rep4_014.tif	224.918	6.4689	20.3227	0.2876	224.918	0.146	4429	5795	327
M_MS10_strain0_rep5_015	13-4-2019 14:38:05	M_MS10_strain0_rep5_015.tif	147.245	3.7578	11.8053	0.2552	147.245	0.075	3463	4513	298
M_MS10_strain0_rep6_016	13-4-2019 14:39:58	M_MS10_strain0_rep6_016.tif	147.048	4.1689	13.0971	0.2835	147.048	0.093	2767	3589	170
M_MS10_strain0_rep7_017	13-4-2019 14:42:40	M_MS10_strain0_rep7_017.tif	151.428	4.3992	13.8204	0.2905	151.428	0.1	2987	3703	211
M_MS10_strain0_rep8_018	13-4-2019 14:43:32	M_MS10_strain0_rep8_018.tif	152.94	4.2724	13.4221	0.2793	152.94	0.094	2642	3543	194
M_MS10_strain0_rep9_019	13-4-2019 14:44:32	M_MS10_strain0_rep9_019.tif	132.253	4.2646	13.3975	0.3225	132.253	0.108	2145	2518	114
M_MS10_strain0_rep10_020	13-4-2019 14:45:46	M_MS10_strain0_rep10_020.tif	148.289	3.7597	11.8113	0.2535	148.289	0.075	3191	4222	303
M_MS0_strain4_rep1_021	13-4-2019 14:47:50	M_MS0_strain4_rep1_021.tif	175.528	4.9463	15.5393	0.2818	175.528	0.109	3746	4877	327
M_MS0_strain4_rep2_022	13-4-2019 14:49:19	M_MS0_strain4_rep2_022.tif	212.891	6.6189	20.794	0.3109	212.891	0.162	4105	5302	264
M_MS0_strain4_rep3_023	13-4-2019 14:51:16	M_MS0_strain4_rep3_023.tif	343.262	8.9384	28.0807	0.2604	343.262	0.183	6843	10129	732
M_MS0_strain4_rep4_024	13-4-2019 14:53:14	M_MS0_strain4_rep4_024.tif	191.124	5.9505	18.6939	0.3113	191.124	0.146	3875	5036	266
M_MS0_strain4_rep5_025	13-4-2019 14:54:59	M_MS0_strain4_rep5_025.tif	235.313	6.6737	20.9661	0.2836	235.313	0.149	4823	6991	463
M_MS0_strain4_rep6_026	13-4-2019 14:56:01	M_MS0_strain4_rep6_026.tif	135.066	4.0421	12.6987	0.2993	135.066	0.095	2795	4083	198
M_MS0_strain4_rep7_027	13-4-2019 14:57:23	M_MS0_strain4_rep7_027.tif	150.369	4.1229	12.9526	0.2742	150.369	0.089	3076	4289	303
M_MS0_strain4_rep8_028	13-4-2019 14:58:56	M_MS0_strain4_rep8_028.tif	105.351	3.2676	10.2656	0.3102	105.351	0.08	2195	2971	165
M_MS0_strain4_rep9_029	13-4-2019 14:59:41	M_MS0_strain4_rep9_029.tif	73.5521	2.3609	7.4171	0.321	73.5521	0.06	1490	1897	92
M_MS0_strain4_rep10_030	13-4-2019 15:00:29	M_MS0_strain4_rep10_030.tif	129.248	3.6072	11.3322	0.2791	129.248	0.079	2902	3528	226
M_MS10_strain4_rep1_031	13-4-2019 15:01:55	M_MS10_strain4_rep1_031.tif	187.025	4.58	14.3884	0.2449	187.025	0.088	4179	5662	424
M_MS10_strain4_rep2_032	13-4-2019 15:03:35	M_MS10_strain4_rep2_032.tif	201.556	5.4921	17.254	0.2725	201.556	0.118	3976	5212	313
M_MS10_strain4_rep3_033	13-4-2019 15:04:50	M_MS10_strain4_rep3_033.tif	150.518	3.515	11.0428	0.2335	150.518	0.064	3759	5350	469
M_MS10_strain4_rep4_034	13-4-2019 15:06:58	M_MS10_strain4_rep4_034.tif	296.521	7.7616	24.3836	0.2618	296.521	0.16	6269	8798	670
M_MS10_strain4_rep5_035	13-4-2019 15:08:17	M_MS10_strain4_rep5_035.tif	211.178	5.4772	17.2071	0.2594	211.178	0.112	4225	5867	451
M_MS10_strain4_rep6_036	13-4-2019 15:09:26	M_MS10_strain4_rep6_036.tif	108.784	2.8546	8.9681	0.2624	108.784	0.059	2647	3567	235
M_MS10_strain4_rep7_037	13-4-2019 15:10:48	M_MS10_strain4_rep7_037.tif	218.33	5.5552	17.4521	0.2544	218.33	0.111	4732	6691	512
M_MS10_strain4_rep8_038	13-4-2019 15:12:09	M_MS10_strain4_rep8_038.tif	231.162	6.719	21.1085	0.2907	231.162	0.153	4194	5872	346
M_MS10_strain4_rep9_039	13-4-2019 15:13:53	M_MS10_strain4_rep9_039.tif	245.353	6.3031	19.8019	0.2569	245.353	0.127	5146	7298	581
M_MS10_strain4_rep10_040	13-4-2019 15:16:46	M_MS10_strain4_rep10_040.tif	247.463	6.6593	20.9207	0.2691	247.463	0.141	5209	7393	503
P_MS0_strain0_rep3_003	13-4-2019 15:20:53	P_MS0_strain0_rep3_003.tif	96.8601	2.7731	8.7119	0.2863	96.8601	0.062	2762	3496	191
P_MS0_strain0_rep4_004	13-4-2019 15:21:50	P_MS0_strain0_rep4_004.tif	71.3081	1.907	5.9911	0.2674	71.3081	0.04	2127	3098	192
P_MS0_strain0_rep5_005	13-4-2019 15:22:19	P_MS0_strain0_rep5_005.tif	71.6336	1.9976	6.2756	0.2789	71.6336	0.044	2087	2848	184
P_MS0_strain0_rep6_006	13-4-2019 15:23:13	P_MS0_strain0_rep6_006.tif	81.4116	2.052	6.4465	0.252	81.4116	0.041	2539	3304	188
P_MS0_strain0_rep7_007	13-4-2019 15:24:05	P_MS0_strain0_rep7_007.tif	82.5677	2.1739	6.8297	0.2633	82.5677	0.045	2556	3286	229
P_MS0_strain0_rep8_008	13-4-2019 15:25:01	P_MS0_strain0_rep8_008.tif	72.9347	1.8519	5.8179	0.2539	72.9347	0.037	2332	2753	149
P_MS0_strain0_rep9_009	13-4-2019 15:27:06	P_MS0_strain0_rep9_009.tif	89.5255	2.4612	7.732	0.2749	89.5255	0.053	2610	3022	182
P_MS0_strain0_rep10_010	13-4-2019 15:28:43	P_MS0_strain0_rep10_010.tif	92.8187	2.3291	7.317	0.2509	92.8187	0.046	2861	3487	207
P_MS10_strain0_rep1_011	13-4-2019 15:33:12	P_MS10_strain0_rep1_011.tif	123.519	3.2901	10.336	0.2664	123.519	0.069	3265	4230	254
P_MS10_strain0_rep2_012	13-4-2019 15:34:02	P_MS10_strain0_rep2_012.tif	102.779	3.0176	9.4802	0.2936	102.779	0.07	3108	4751	289
P_MS10_strain0_rep3_013	13-4-2019 15:35:19	P_MS10_strain0_rep3_013.tif	192.188	4.7024	14.7731	0.2447	192.188	0.09	5114	6939	550
P_MS10_strain0_rep4_014	13-4-2019 15:36:31	P_MS10_strain0_rep4_014.tif	126.666	3.427	10.7664	0.2706	126.666	0.073	3555	4407	214
P_MS10_strain0_rep5_015	13-4-2019 15:37:44	P_MS10_strain0_rep5_015.tif	148.415	4.3202	13.5723	0.2911	148.415	0.099	3687	5116	319
P_MS10_strain0_rep6_016	13-4-2019 15:39:01	P_MS10_strain0_rep6_016.tif	163.573	4.5789	14.3851	0.2799	163.573	0.101	4280	5648	339
P_MS10_strain0_rep7_017	13-4-2019 15:40:01	P_MS10_strain0_rep7_017.tif	158.079	4.2946	13.4919	0.2717	158.079	0.092	3869	4387	233
P_MS10_strain0_rep8_018	13-4-2019 15:41:13	P_MS10_strain0_rep8_018.tif	86.1861	2.6163	8.2192	0.3036	86.1861	0.062	2074	2727	154
P_MS10_strain0_rep9_019	13-4-2019 15:45:30	P_MS10_strain0_rep9_019.tif	104.609	2.7656	8.6883	0.2644	104.609	0.057	2518	3196	173
P_MS10_strain0_rep10_020	13-4-2019 15:46:35	P_MS10_strain0_rep10_020.tif	122.28	3.1948	10.0369	0.2613	122.28	0.066	3367	4606	281
P_MS0_strain4_rep1_031	13-4-2019 16:04:38	P_MS0_strain4_rep1_031.tif	101.67	3.0947	9.7223	0.3044	101.67	0.074	2647	2952	105
P_MS0_strain4_rep2_032	13-4-2019 16:05:30	P_MS0_strain4_rep2_032.tif	69.5298	2.0332	6.3874	0.2924	69.5298	0.047	2027	2279	92
P_MS0_strain4_rep3_033	13-4-2019 16:06:33	P_MS0_strain4_rep3_033.tif	71.4358	1.8872	5.929	0.2642	71.4358	0.039	1873	2361	141
P_MS0_strain4_rep4_034	13-4-2019 16:07:59	P_MS0_strain4_rep4_034.tif	152.817	4.3158	13.5586	0.2824	152.817	0.096	3765	4483	247
P_MS0_strain4_rep5_035	13-4-2019 16:08:59	P_MS0_strain4_rep5_035.tif	50.9793	1.5555	4.8869	0.3051	50.9793	0.037	1179	1437	65
P_MS0_strain4_rep6_036	13-4-2019 16:10:25	P_MS0_strain4_rep6_036.tif	105.35	2.9595	9.2975	0.2809	105.35	0.065	2737	3117	161
P_MS0_strain4_rep7_037	13-4-2019 16:12:44	P_MS0_strain4_rep7_037.tif	128.281	3.375	10.6028	0.2631	128.281	0.07	3532	3956	217
P_MS0_strain4_rep8_038	13-4-2019 16:13:14	P_MS0_strain4_rep8_038.tif	61.4865	1.6996	5.3395	0.2764	61.4865	0.037	1835	2176	126
P_MS0_strain4_rep10_040	13-4-2019 16:14:36	P_MS0_strain4_rep10_040.tif	88.8474	2.3764	7.4655	0.2675	88.8474	0.05	2571	3029	177
P_MS10_strain4_rep1_021	13-4-2019 15:48:38	P_MS10_strain4_rep1_021.tif	113.116	3.078	9.6699	0.2721	113.116	0.066	3304	4230	256
P_MS10_strain4_rep2_022	13-4-2019 15:49:58	P_MS10_strain4_rep2_022.tif	112.292	3.1618	9.9332	0.2816	112.292	0.07	2570	3171	166
P_MS10_strain4_rep3_023	13-4-2019 15:52:19	P_MS10_strain4_rep3_023.tif	134.452	3.6057	11.3278	0.2682	134.452	0.076	3599	4343	239
P_MS10_strain4_rep4_024	13-4-2019 15:54:29	P_MS10_strain4_rep4_024.tif	182.101	4.9553	15.5674	0.2721	182.101	0.106	4427	5475	317
P_MS10_strain4_rep5_025	13-4-2019 15:56:09	P_MS10_strain4_rep5_025.tif	189.134	4.9126	15.4335	0.2597	189.134	0.1	4823	5701	387
P_MS10_strain4_rep6_026	13-4-2019 15:57:28	P_MS10_strain4_rep6_026.tif	149.393	3.9979	12.5597	0.2676	149.393	0.084	3926	4939	310
P_MS10_strain4_rep7_027	13-4-2019 15:58:46	P_MS10_strain4_rep7_027.tif	162.666	4.8492	15.2343	0.2981	162.666	0.114	4126	5206	259
P_MS10_strain4_rep8_028	13-4-2019 16:00:17	P_MS10_strain4_rep8_028.tif	172.133	4.8729	15.3088	0.2831	172.133	0.108	4225	5842	322
P_MS10_strain4_rep9_029	13-4-2019 16:01:44	P_MS10_strain4_rep9_029.tif	118.546	3.2709	10.2758	0.2759	118.546	0.071	3262	4208	253
P_MS10_strain4_rep10_030	13-4-2019 16:03:17	P_MS10_strain4_rep10_030.tif	137.915	3.8127	11.9779	0.2765	137.915	0.083	3759	4780	242
